# Identification of bridgin, an unconventional linker, connects the outer kinetochore to centromeric chromatin

**DOI:** 10.1101/816199

**Authors:** Shreyas Sridhar, Tetsuya Hori, Reiko Nakagawa, Tatsuo Fukagawa, Kaustuv Sanyal

## Abstract

The microtubule-binding outer kinetochore is linked to centromeric chromatin through the inner kinetochore CENP-C^Mif2^, CENP-T^Cnn1^, and CENP-U^Ame1^ pathways. These are the only known kinetochore linker proteins across eukaryotes. Linker proteins are structurally less conserved than their outer kinetochore counterparts. Here, we demonstrate the recurrent loss of most inner kinetochore CCAN, including certain linker proteins during evolution in the fungal phylum of Basidiomycota. By studying the kinetochore interactome, a previously undescribed linker protein, bridgin was identified in the basidiomycete *Cryptococcus neoformans*, a human fungal pathogen*. In vivo and in vitro* functional analyses of bridgin reveal that it binds to the outer kinetochore and centromere chromatin simultaneously to ensure accurate kinetochore-microtubule attachments. Unlike known linker proteins, bridgin is recruited by the outer kinetochore. Homologs of bridgin were identified outside fungi. These results showcase a divergent strategy, with a more ancient origin than fungi, to link the outer kinetochore to centromeric chromatin.

---

Accurate chromosome segregation ensures faithful transmission of the genetic material to the progeny. The kinetochore is a multi-complex protein network that assembles on the centromere of each chromosome^1–4^ and is attached to the spindle microtubules for accurate chromosome segregation ^5^. Components involved in error correction mechanisms and the spindle assembly checkpoint (SAC) are recruited at kinetochores to ensure bi-orientation of sister chromatids in mitosis^6–9^. The inner kinetochore is composed of CENP-A^10–12^ (centromeric Histone H3 variant) and the 16-member (in vertebrates) constitutive centromere associated network (CCAN)^13–16^. The outer kinetochore members of the KMN (KNL1, Mis12, and Ndc80 complexes) network^1, 17^ are recruited to CCAN to form the kinetochore ensemble in various model systems including budding yeast and vertebrate cells ^18^. Additional components such as the three-member Ska1 complex in vertebrates and the 10-member Dam1 complex (Dam1C) in fungi localize to the outer kinetochore to ensure accurate kinetochore-microtubule interactions^19–24^.

The Ndc80 complex (Ndc80C) of the KMN network directly binds to spindle microtubules ^25–27^. CCAN proteins, CENP-C^Mif2^, and CENP-T^Cnn1^ have been shown to bridge centromeric chromatin with the KMN network independently^28–32^. Additionally, CENP-U^Ame1^ functions as a linker in budding yeast^33, 34^. CENP-C^Mif2^ and CENP-T^Cnn1^, through their amino-termini (N), interact with the Mis12 complex (Mis12C) and the Ndc80C respectively, while their carboxy(C)-termini interact with centromeric chromatin^35–37^. An extended unstructured region separates the N and C termini in both CENP-C^Mif2^ and CENP-T^Cnn1^. CENP-U^Ame1^ also binds to Mis12C and CENP-A^Cse4^ simultaneously to ensure a linker function in budding yeast^33, 34^. Although these linker pathways are essential for accurate chromosome segregation, their architectural dependence varies across species^29, 30, 32^.

With the availability of genome sequencing data of a large number of organisms and improved bioinformatic tools, it has become evident that the KMN network components are highly conserved across eukaryotes^38, 39^. Further, organisms with varying kinetochore compositions have been described, and such variations predominantly emerge due to alterations in the inner kinetochore composition^22, 40–42^. The three critical kinetochore linker proteins CENP-C^Mif2^, CENP-T^Cnn1^, and CENP-U^Ame1,^ are often lost or significantly diverged during evolution. In spite of the observed loss or significant divergence of the protein sequence, other molecular innovations of proteins to link centromeric chromatin to the outer kinetochore, ensuring accurate kinetochore-microtubule interactions remain largely unknown^22, 40, 43^.

Here, by analyzing a number of sequenced fungal genomes, we reveal that while retaining CENP-C^Mif2^, other CCAN components including conventional linker proteins CENP-T^Cnn1^ and CENP-U^Ame1^ homologs are lost multiple independent times in basidiomycetes. Furthermore, we identified a group of basidiomycete kinetochore proteins (Bkts) using *Cryptococcus neoformans*, a basidiomycete and human fungal pathogen, which undergoes a step-wise kinetochore assembly on a long repetitive regional centromere^44–47^ as a model system. Based on the further functional analysis performed *in vivo* and *in vitro,* we demonstrate that a novel protein bridgin^Bkt1^ connects the outer kinetochore to centromeric chromatin following its recruitment by KMN network proteins. Although being identified in a fungus, we predict the existence of bridgin homologs outside the fungal kingdom. These findings provide evidence of an unconventional kinetochore linker pathway, carried out by a novel class of kinetochore proteins found across eukaryotes.
