## Supplementary table 5 for "Identification of bridgin, an unconventional linker, connects the outer kinetochore to centromeric chromatin"

### Sheet: Sheet1
Supplementary Table 5
Bridgin homologues
Species	Strain	Gene name	Accession no	Comments
Mixia osmundae	(strain CBS 9802 / IAM 14324 / JCM 22182 / KY 12970)		G7DWY8
Puccinia graminis f. sp. tritici			E3KCL8	Shorter basic region ~150aa
Melampsora larici-populina			F4S8M4	Shorter basic region ~150aa
Leucosporidium creatinivorum
Microbotryum intermedium			A0A238FJH5
Microbotryum saponariae			A0A2X0LQG2
Rhodosporidium toruloides
Ustilago maydis-	(strain 521 / FGSC 9021)		A0A0D1DPH3
Pseudozyma hubeiensis			R9NZN5
Malassezia globosa	(strain ATCC MYA-4612 / CBS 7966)		A8PWL9
Malassezia sympodialis			A0A1M8A1N1
Tilletiopsis washingtonensis-			A0A316ZAX2
Meira miltonrushii			A0A316VA03
Acaromyces ingoldii			A0A316YSV5
Tilletiaria anomala	(strain ATCC 24038 / CBS 436.72 / UBC 951)		A0A066VSV2
pseudomicrostroma glucosiphilum			A0A316UEN0
Jaminaea rosea			A0A316UYL4
Tilletia indica-			A0A177TID9
Ceraceosorus guamensis
Wallemia mellicola
Wallemia ichthyophaga
Phaffia rhodozyma			A0A0F7SRP3
Cryptococcus neoformans			J9VZK6
Tremella mesenterica			A0A4Q1BJ24
Trichosporon asahii var. asahi	var. asahi strain CBS 8904		K1VV34
Cutaneotrichosporon oleaginosum			A0A0J0XHU1
Dacryopinax primogenitus	strain DJM 731		M5GBU5
Calocera cornea			A0A165CTL7
Exidia glandulosa	HHB12733		A0A166AXE1
Serendipita vermifera			A0A0C3AKB0	Shorter basic region ~150aa
Serendipita indica			G4TNP7
Rhizoctonia solani			A0A074RVZ3
Thanatephorus cucumeris			A0A0B7F5K0
Sistotremastrum niveocremeum			A0A164YF35	Shorter basic region ~150aa
Sistotremastrum suecicum			A0A166I0S5
Sphaerobolus stellatus			A0A0C9ULP1
Pyrrhoderma noxium			A0A286UFB8
Schizopora paradoxa			A0A0H2S3Y6
Neolentinus lepideus			A0A165T1S9
Gloeophyllum trabeum			S7RDK8
Ganoderma sinense	ZZ0214-1		A0A2G8S5W6
Dichomitus squalens	(strain LYAD-421)		R7T019
Heterobasidion irregulare			W4JVH8
Bondarzewia mesenterica			A0A4S4LR08
Coprinopsis cinerea	strain Okayama-7 / 130 / ATCC MYA-4618 / FGSC 9003)		A8P147
Galerina marginata	(strain CBS 339.88)		A0A067TAH3
Piloderma croceum			A0A0C3FVY5
Fibularhizoctonia sp.			A0A167WGE2
Pisolithus microcarpus			A0A0C9Z0K2
Rhizopogon vesiculosus			A0A1J8Q4V7
Jaapia argillacea			A0A067PMZ1
Saccharomyces cerevisiae	(strain ATCC 204508 / S288c)
Schizosaccharomyces pombe	(strain 972 / ATCC 24843)
Pneumocystis jirovecii	strain SE8		L0PBB4
Saitoella complicata	(strain BCRC 22490 / CBS 7301 / JCM 7358 / NBRC 10748 / NRRL Y-17804)		A0A0E9NBI7
Allomyces macrogynus
Encephalitozoon intestinalis
Basidiobolus meristosporus
Smittium culicis			A0A1R1XCN4
Spizellomyces punctatus	(strain DAOM BR117)
Batrachochytrium dendrobatidis	(strain JEL423)		A0A177WFM7
Mucor circinelloides f. lusitanicus
Jimgerdemannia flammicorona			A0A433Q7W7
Rozella allomycis	(strain CSF55)		A0A075B1N2
Paramicrosporidium saccamoebae			A0A2H9TFY5
Tieghemostelium lacteum			A0A152A412
Dictyostelium discoideum			Q54WT0
Homo sapiens		MKi67-Proliferation marker protein Ki-67	P46013
Gallus gallus		MKI67	R4GLV4
Xenopus tropicalis		xtMKI67-Marker of proliferation Ki-67	F6VGN1
Drosophila melanogaster
Acyrthosiphon pisum			J9JW72
Caenorhabditis elegans
Micromonas pusilla
Arabidopsis thaliana
Plasmodium falciparum
Trypanosoma brucii
Naegleria gruberi
